# Fibroblast orchestration of inflammaging via NF-kB activation

**DOI:** 10.1101/2025.10.01.679697

**Authors:** Nancy C. Allen, Christian Ringler, Jin Young Lee, Nabora Reyes, Ritusree Biswas, Sofia Caryotakis, Melia Magnen, Pedro Ruivo, Vincent Auyeung, Mark Looney, Averil Ma, Ari B. Molofsky, Tien Peng

## Abstract

Aged tissue is characterized by chronic inflammation known as “inflammaging”. While this aging immune phenotype supposedly drives some of the most common diseases affecting the elderly, little is known about the structural drivers of inflammaging. In this study, we demonstrate that age-dependent activation of NF-kB in tissue fibroblasts remodels the immune architecture, promoting the emergence of an exhausted T cell population (GZMK^+^/CD8^+^) recently identified in normal aging, as well as autoimmunity and cancer. Fibroblast-specific NF-kB activation triggered a fibroblast-macrophage-T cell circuit to form tertiary lymphoid structures in the lung and promoted the emergence of exhausted GZMK^+^ T cells. Fibroblastic activation of NF-kB increased host susceptibility to acute lung injury and mimics severe pneumonia commonly seen in elderly patients, which was alleviated by deletion of GZMK^+^ T cells. Our data provide a structural basis for inflammaging, where fibroblasts orchestrate the complex immune aging phenotype in non-immune tissues, increasing susceptibility to age-related diseases.

**Highlights:**

- Bronchus-associated lymphoid tissue (BALT) enriched for GZMK+ T cells develop with age
- Lung adventitial fibroblasts demonstrate increased NF-kB activation with age.
- Fibroblast activation of NF-kB in young animals recapitulates multiple features of normal lung immune aging
- Depletion of GZMK+ cells decreases lung inflammation in a mouse model of acute respiratory distress syndrome (ARDS)
