## Supplementary Table 1 for "Fibroblast orchestration of inflammaging via NF-kB activation"

### Sheet: Aged vs. Young Adventitial Fib
	p_val	avg_logFC	pct.1	pct.2	p_val_adj		Negative value logFC = increased in aged
Tnfaip2	6.58304e-86	-0.848264	0.1	0.368	1.11793e-81		Positive value logFC = increased in young
Gm9780	8.04795e-115	-0.819294	0.158	0.51	1.3667e-110
Il6	4.96527e-43	-0.668855	0.066	0.219	8.43203e-39
Gm12840	3.72916e-47	-0.631887	0.316	0.548	6.33287e-43
Cp	4.39042e-57	-0.574183	0.201	0.449	7.45581e-53
C3	3.2133e-58	-0.565073	0.571	0.81	5.45683e-54
Tmem176b	1.3773e-50	-0.539457	0.313	0.561	2.33893e-46
H2-K1	5.17617e-62	-0.530511	0.349	0.645	8.79017e-58
Nfkbia	2.22678e-44	-0.52077	0.37	0.604	3.78152e-40
Ccl2	1.39453e-22	-0.515105	0.094	0.207	2.3682e-18
Gsta3	8.51748e-45	-0.515023	0.081	0.248	1.44644e-40
C4b	2.18226e-47	-0.513403	0.26	0.51	3.70592e-43
Macf1	7.53961e-30	-0.504815	0.28	0.461	1.28038e-25
Ptgs2	1.66225e-29	-0.496874	0.129	0.28	2.82284e-25
Mt2	9.19507e-40	-0.488759	0.516	0.732	1.56151e-35
Ccl7	2.17276e-22	-0.485447	0.11	0.228	3.68977e-18
Mettl7a1	1.61562e-36	-0.477593	0.205	0.409	2.74364e-32
Apoe	2.5492e-37	-0.461823	0.733	0.875	4.32906e-33
Angptl4	1.45082e-51	-0.458377	0.072	0.254	2.46378e-47
Nfkbiz	4.48194e-43	-0.457431	0.273	0.514	7.61122e-39
Efemp1	1.82112e-37	-0.447348	0.245	0.462	3.09262e-33
Casp4	1.00244e-43	-0.439487	0.058	0.209	1.70235e-39
Limch1	3.42567e-30	-0.438617	0.233	0.415	5.81747e-26
Aldh1a1	1.6988e-31	-0.431055	0.152	0.319	2.88491e-27
B2m	1.05712e-55	-0.425845	0.777	0.919	1.7952e-51
Tmem176a	2.86729e-28	-0.420356	0.267	0.446	4.86923e-24
Trf	1.72556e-33	-0.419438	0.074	0.211	2.93034e-29
Maff	4.58675e-30	-0.415953	0.132	0.29	7.78922e-26
Csrp1	1.21215e-28	-0.411814	0.366	0.554	2.05847e-24
Manf	9.9375e-43	-0.410138	0.289	0.542	1.68759e-38
Pim1	1.17083e-32	-0.403775	0.246	0.446	1.98831e-28
H2-D1	1.77005e-42	-0.394505	0.618	0.815	3.00589e-38
Mmp3	2.93605e-07	-0.373535	0.117	0.176	0.00498599
Pltp	3.71403e-29	-0.363173	0.094	0.232	6.30717e-25
Slc10a6	2.95766e-29	-0.356636	0.058	0.173	5.02269e-25
Hspb1	2.44025e-22	-0.345337	0.341	0.521	4.14403e-18
Gpx3	3.75605e-34	-0.339768	0.665	0.827	6.37852e-30
Des	5.00828e-31	-0.336484	0.042	0.15	8.50506e-27
Ptx3	4.14787e-13	-0.33359	0.067	0.139	7.04392e-09
Rpl5	1.9959e-34	-0.32643	0.53	0.754	3.38944e-30
Slc43a3	1.84654e-31	-0.326116	0.401	0.627	3.13579e-27
Hspa5	6.23621e-27	-0.324916	0.52	0.726	1.05903e-22
Gadd45b	4.75671e-22	-0.32288	0.147	0.285	8.07785e-18
Rpl30	3.8792e-39	-0.322541	0.666	0.862	6.58766e-35
Ifi205	4.00818e-26	-0.320803	0.124	0.27	6.80668e-22
Hsd11b1	1.11818e-25	-0.319822	0.173	0.334	1.89889e-21
Acta2	1.4815e-19	-0.316985	0.174	0.317	2.51589e-15
Fhl1	7.41244e-14	-0.316341	0.458	0.587	1.25878e-09
Inmt	4.91122e-20	-0.315736	0.683	0.812	8.34023e-16
Rpl12	3.16763e-36	-0.312474	0.616	0.8	5.37927e-32
Sparcl1	4.33982e-20	-0.309394	0.55	0.695	7.36987e-16
Smpd3	1.94467e-15	-0.309334	0.092	0.184	3.30244e-11
H2-Q4	1.60223e-28	-0.304223	0.079	0.209	2.72091e-24
Rpl10	1.84845e-64	-0.299872	0.93	0.982	3.13904e-60
Nt5dc2	4.22425e-20	-0.299815	0.06	0.152	7.17363e-16
Pla1a	1.86903e-20	-0.297776	0.072	0.172	3.17399e-16
Igfbp5	4.23373e-05	-0.296029	0.248	0.316	0.718973
Rps20	9.55845e-39	-0.290813	0.807	0.924	1.62322e-34
Rps12	7.61598e-34	-0.290593	0.811	0.916	1.29335e-29
Opcml	4.60299e-24	-0.287767	0.061	0.166	7.81679e-20
Eef1a1	4.30365e-48	-0.287618	0.913	0.963	7.30846e-44
Hsp90ab1	6.75839e-30	-0.286717	0.639	0.81	1.14771e-25
Rps10	2.25412e-32	-0.28354	0.715	0.874	3.82795e-28
Gnb2l1	5.48378e-23	-0.280088	0.446	0.647	9.31255e-19
Ccl19	2.76126e-12	-0.277362	0.083	0.161	4.68917e-08
Ly6c1	4.3688e-11	-0.277166	0.205	0.306	7.4191e-07
Rpl39	1.53524e-46	-0.276402	0.909	0.967	2.60714e-42
Gyg	6.52581e-15	-0.27561	0.087	0.174	1.10821e-10
Stat3	1.34084e-21	-0.275417	0.133	0.267	2.27702e-17
Cnn2	3.08322e-21	-0.273766	0.151	0.29	5.23592e-17
Mt1	1.26839e-20	-0.271569	0.723	0.876	2.15397e-16
Has1	1.51035e-14	-0.270967	0.095	0.185	2.56488e-10
Dnaja1	2.95138e-21	-0.26731	0.309	0.497	5.01203e-17
Psmb8	5.84429e-23	-0.267073	0.103	0.23	9.92478e-19
Anxa3	9.77988e-09	-0.266297	0.189	0.272	0.000166082
Plac9b	5.70279e-25	-0.26563	0.04	0.133	9.68448e-21
Stbd1	4.00216e-16	-0.263743	0.086	0.179	6.79646e-12
G0s2	1.30934e-14	-0.262787	0.295	0.434	2.22352e-10
Wdr89	3.05708e-27	-0.262421	0.629	0.817	5.19153e-23
Cd44	2.69019e-22	-0.259431	0.057	0.155	4.56848e-18
Eef2	5.20741e-22	-0.258672	0.549	0.724	8.84322e-18
Ces1d	2.95194e-22	-0.258017	0.087	0.204	5.01298e-18
Ifi204	3.99777e-17	-0.256424	0.114	0.223	6.78902e-13
Mylk	7.94073e-16	-0.255793	0.189	0.313	1.3485e-11
Cd82	1.29289e-15	-0.252452	0.105	0.202	2.19558e-11
Rpl21	3.07796e-40	-0.250733	0.906	0.962	5.227e-36
Thbs1	6.34626e-17	-0.250594	0.378	0.534	1.07772e-12
Dnajc3	2.99242e-18	-0.250429	0.297	0.463	5.08173e-14
Rplp1	4.88812e-41	-0.250075	0.936	0.975	8.30101e-37
Vcan	0.00410023	0.25024	0.143	0.119	1
Serpinh1	5.3093e-16	0.250873	0.834	0.843	9.01625e-12
Rgmb	0.000621551	0.251522	0.124	0.093	1
Ramp1	0.00257552	0.25643	0.123	0.096	1
S100a10	1.95607e-14	0.256788	0.7	0.679	3.3218e-10
Adamts2	0.00144894	0.258842	0.332	0.324	1
Minos1	4.34127e-07	0.26078	0.499	0.492	0.00737235
Col5a1	0.00103892	0.260878	0.192	0.164	1
C1qtnf2	7.91557e-05	0.261362	0.183	0.143	1
Nupr1	5.51007e-08	0.263926	0.681	0.706	0.00093572
Gas1	0.005597	0.264431	0.443	0.446	1
Htra3	1.06179e-07	0.264529	0.484	0.442	0.00180314
Tgfb3	3.13598e-05	0.265084	0.18	0.138	0.532552
Ppic	0.00285899	0.272466	0.279	0.262	1
Aqp1	0.0142394	0.2726	0.12	0.098	1
Wnt5a	0.000159807	0.276456	0.149	0.113	1
Nfia	0.000373896	0.276799	0.443	0.448	1
Pid1	0.000349225	0.282747	0.363	0.349	1
Apod	0.00612158	0.288314	0.201	0.173	1
Cav1	4.95697e-06	0.297893	0.177	0.129	0.0841793
Insig1	0.00245805	0.308756	0.17	0.143	1
Itgbl1	0.000430476	0.309634	0.123	0.092	1
Col4a5	2.17699e-07	0.31893	0.119	0.071	0.00369696
Twist2	2.71584e-09	0.320963	0.119	0.063	4.61203e-05
Rsrp1	5.68697e-13	0.322275	0.477	0.417	9.65762e-09
Ier2	9.16568e-26	0.322952	0.852	0.809	1.55652e-21
Spon2	0.000901029	0.331884	0.359	0.344	1
Mfap2	9.02472e-06	0.333755	0.238	0.196	0.153258
Pcolce	2.65069e-12	0.334096	0.625	0.621	4.5014e-08
Fbln1	6.33779e-12	0.344665	0.577	0.527	1.07628e-07
Hspg2	7.82484e-06	0.352578	0.227	0.183	0.132881
Tppp3	6.61122e-12	0.353039	0.534	0.47	1.12272e-07
Lyz1	5.684e-07	0.355129	0.196	0.147	0.00965256
Gadd45g	1.23783e-07	0.357015	0.56	0.532	0.00210208
Dpt	1.79333e-23	0.363886	0.748	0.711	3.04543e-19
Snhg18	1.30663e-10	0.365211	0.415	0.363	2.21892e-06
Col6a3	2.25284e-06	0.366195	0.327	0.291	0.0382578
Col6a2	2.18712e-13	0.378351	0.486	0.439	3.71416e-09
Pdgfrl	1.851e-10	0.381406	0.134	0.071	3.14336e-06
Mfap5	6.34439e-28	0.387945	0.759	0.698	1.07741e-23
Pam	2.18501e-09	0.429267	0.53	0.501	3.71059e-05
H1f0	1.68323e-10	0.429549	0.303	0.237	2.85846e-06
Wisp2	0.00130359	0.438735	0.151	0.122	1
Col6a1	4.35761e-24	0.441511	0.559	0.491	7.40009e-20
Pi16	1.58914e-10	0.443744	0.539	0.468	2.69867e-06
Igf1	1.24976e-10	0.445878	0.31	0.237	2.12235e-06
Serpinf1	4.83956e-31	0.464122	0.674	0.561	8.21854e-27
Cd9	4.42724e-22	0.465419	0.508	0.422	7.51834e-18
Col5a2	7.50143e-16	0.470059	0.299	0.207	1.27389e-11
Mmp2	8.48511e-16	0.473332	0.457	0.396	1.44094e-11
Fibin	5.51583e-13	0.482183	0.185	0.104	9.36698e-09
Cpe	9.0406e-18	0.489452	0.103	0.028	1.53528e-13
Angptl1	2.13493e-16	0.490223	0.113	0.037	3.62553e-12
Scgb3a2	6.65722e-26	0.526498	0.122	0.025	1.13053e-21
Col15a1	6.43038e-15	0.531472	0.242	0.149	1.09201e-10
Id1	1.0321e-11	0.544475	0.172	0.099	1.75271e-07
Ccdc80	4.10103e-14	0.549649	0.398	0.324	6.96437e-10
Ccnd2	1.74844e-20	0.563198	0.343	0.233	2.9692e-16
Aspn	4.98957e-19	0.593795	0.298	0.183	8.47328e-15
Meg3	9.18295e-42	0.600944	0.552	0.353	1.55945e-37
Lum	5.13343e-35	0.647139	0.553	0.398	8.71759e-31
Col1a2	4.31238e-118	0.669235	0.933	0.861	7.32328e-114
Sparc	3.97115e-90	0.694434	0.9	0.844	6.74381e-86
Itm2a	5.95408e-41	0.779982	0.24	0.074	1.01112e-36
Eln	9.30439e-35	0.803977	0.536	0.406	1.58007e-30
Col3a1	1.42203e-168	0.83451	0.934	0.805	2.41489e-164
Col1a1	1.02332e-122	0.840633	0.855	0.698	1.7378e-118
Ptn	1.06544e-20	0.859542	0.136	0.042	1.80933e-16
Scgb1a1	0	1.4789	0.988	0.79	0

### Sheet: Aged vs. Young Alveolar Fib
	p_val	avg_logFC	pct.1	pct.2	p_val_adj		Negative value logFC = increased in aged
							Positive value logFC = increased in young
Snhg11	1.38e-62	-1.08825	0.018	0.224	2.35e-58
Mettl7a1	2.77e-74	-0.820226	0.698	0.873	4.71e-70
Slc7a10	1.16e-42	-0.818763	0.082	0.288	1.96e-38
Gsta3	2.21e-47	-0.727404	0.258	0.523	3.76e-43
Neat1	6.26e-31	-0.668146	0.547	0.715	1.06e-26
Ces1d	1.25e-32	-0.661264	0.356	0.562	2.13e-28
Tcf21	1.6e-33	-0.651495	0.388	0.588	2.73e-29
Angptl4	1.06e-23	-0.587163	0.154	0.318	1.8e-19
Gm9780	1.43e-31	-0.573158	0.12	0.304	2.43e-27
Gm14964	5.52e-25	-0.533482	0.153	0.328	9.37e-21
Aldh1a1	1.91e-32	-0.519364	0.494	0.671	3.24e-28
Mfap4	2.02e-25	-0.475313	0.878	0.904	3.43e-21
Hsd11b1	2.22e-26	-0.468606	0.701	0.784	3.77e-22
Aebp1	1.08e-15	-0.464114	0.27	0.41	1.83e-11
Faim2	2.51e-19	-0.448964	0.083	0.21	4.27e-15
Fam13a	5.65e-17	-0.443329	0.094	0.213	9.59e-13
Des	4.28e-17	-0.433339	0.06	0.164	7.27e-13
Atf5	9.12e-15	-0.427882	0.23	0.364	1.55e-10
Cdkn2c	1.4e-24	-0.426759	0.154	0.336	2.37e-20
Ccnd3	3.34e-18	-0.412818	0.111	0.241	5.67e-14
Rbm4b	1.66e-10	-0.40361	0.102	0.189	2.82e-06
Hsp90aa1	5.13e-16	-0.402624	0.301	0.448	8.72e-12
Srsf2	2.29e-13	-0.382712	0.265	0.396	3.89e-09
Igfbp3	1.52e-11	-0.382188	0.262	0.383	2.58e-07
Mapt	2.07e-15	-0.381009	0.099	0.216	3.51e-11
Trf	4.46e-17	-0.373016	0.332	0.488	7.58e-13
Fus	7.84e-10	-0.372155	0.304	0.407	1.33e-05
Manf	3.6e-13	-0.369122	0.315	0.441	6.11e-09
Pdzd2	2.39e-13	-0.366628	0.15	0.27	4.06e-09
Plpp3	3.77e-25	-0.363048	0.701	0.805	6.4e-21
Fmo2	1.88e-27	-0.362567	0.837	0.873	3.2e-23
Mxra8	9.3e-15	-0.359525	0.693	0.738	1.58e-10
Rsrp1	1.23e-12	-0.355641	0.597	0.678	2.09e-08
Gja5	6.49e-13	-0.346283	0.087	0.187	1.1e-08
Phactr1	3.12e-09	-0.344998	0.148	0.241	5.31e-05
Fhl1	9.4e-30	-0.344164	0.802	0.87	1.6e-25
Fgfr4	1.89e-12	-0.341982	0.049	0.128	3.21e-08
Npdc1	6.85e-11	-0.340312	0.137	0.238	1.16e-06
Cdo1	1.36e-13	-0.338218	0.534	0.638	2.31e-09
Lrrc16a	1.24e-13	-0.335583	0.04	0.118	2.11e-09
PISD	8.28e-08	-0.330664	0.189	0.275	0.00140644
Adrb3	8.54e-11	-0.327832	0.053	0.126	1.45e-06
Scarf2	1.66e-09	-0.324069	0.327	0.431	2.82e-05
Hsp90ab1	3.92e-17	-0.322858	0.644	0.717	6.66e-13
F2r	5.7e-14	-0.32246	0.374	0.515	9.69e-10
Figf	2.21e-09	-0.322361	0.342	0.443	3.75e-05
Bmper	5.92e-13	-0.318077	0.036	0.109	1.01e-08
Ftl1	1.89e-36	-0.3177	0.957	0.97	3.21e-32
Efemp1	8.2e-12	-0.315088	0.322	0.454	1.39e-07
Raph1	8.64e-09	-0.314819	0.173	0.268	0.000146647
Ms4a4d	7e-11	-0.313264	0.284	0.405	1.19e-06
Pabpn1	3.21e-10	-0.313174	0.042	0.106	5.45e-06
Ccnt2	9.93e-09	-0.312938	0.083	0.157	0.000168639
Palld	1.1e-11	-0.308538	0.204	0.325	1.86e-07
Mrc2	1.28e-09	-0.30563	0.155	0.25	2.17e-05
Atp1a2	3.34e-11	-0.304569	0.383	0.494	5.68e-07
Thbd	3.52e-09	-0.30226	0.275	0.386	5.97e-05
Angpt1	1.79e-09	-0.301551	0.235	0.342	3.04e-05
Krit1	6.43e-08	-0.30127	0.129	0.209	0.0010921
Cdh11	3.57e-09	-0.300168	0.344	0.448	6.06e-05
Atf4	2.49e-08	-0.298994	0.177	0.266	0.00042334
Xbp1	1.4e-09	-0.298082	0.302	0.416	2.39e-05
Shroom3	1.01e-08	-0.296708	0.167	0.262	0.000171439
Tmem38b	1.4e-07	-0.292971	0.13	0.209	0.00236938
mt-Nd2	1.66e-11	-0.29284	0.714	0.773	2.82e-07
Apoe	1.44e-25	-0.292401	0.971	0.981	2.45e-21
Ltbp4	2.44e-11	-0.291923	0.698	0.75	4.14e-07
Tagln	3.55e-08	-0.291846	0.172	0.264	0.000602304
Mfge8	2.73e-09	-0.291209	0.393	0.491	4.64e-05
Vimp	5.45e-08	-0.290331	0.342	0.433	0.000926124
Cnn2	2.53e-09	-0.288516	0.303	0.409	4.29e-05
Hnrnpr	4.2e-09	-0.287535	0.154	0.251	7.13e-05
Dnajc1	4.46e-08	-0.287016	0.15	0.235	0.000757612
Ankrd12	2.86e-09	-0.284064	0.12	0.208	4.85e-05
Igf2bp3	4.71e-07	-0.283828	0.091	0.157	0.00800646
Car2	4.97e-07	-0.282167	0.203	0.285	0.00843736
Pnisr	2e-07	-0.282098	0.321	0.414	0.0034012
Nox4	3.89e-09	-0.281834	0.211	0.318	6.61e-05
Rrbp1	2.14e-09	-0.278239	0.573	0.649	3.64e-05
1810010H24Rik	9.7e-09	-0.277578	0.345	0.454	0.000164693
Apip	9.04e-08	-0.274852	0.071	0.135	0.00153476
Rasgrp2	1.92e-09	-0.274397	0.053	0.12	3.27e-05
Clec2d	1.59e-06	-0.274153	0.062	0.114	0.0270523
Hspa8	4.22e-13	-0.269501	0.638	0.703	7.16e-09
Ezr	8.06e-08	-0.268256	0.09	0.161	0.00136869
mt-Nd5	2.64e-05	-0.267496	0.34	0.422	0.44754
Clmp	4.76e-10	-0.266914	0.042	0.107	8.08e-06
Selenbp1	6.44e-10	-0.264408	0.609	0.685	1.09e-05
Pla2r1	1.05e-06	-0.263875	0.109	0.176	0.0177814
Tgfb1i1	1.22e-08	-0.260761	0.108	0.189	0.000207295
Cyba	1.23e-10	-0.260604	0.439	0.558	2.09e-06
Saraf	3.23e-07	-0.260493	0.287	0.379	0.00548834
Grina	1.47e-08	-0.259772	0.101	0.181	0.000250141
Abhd14b	2.27e-06	-0.259644	0.061	0.112	0.0384929
Gm26699	5.95e-05	-0.257575	0.123	0.178	1
Tmed5	9.27e-06	-0.256604	0.118	0.181	0.157447
Slc10a6	3.77e-08	-0.254856	0.103	0.18	0.00064104
H2-D1	2.26e-09	-0.254274	0.677	0.73	3.84e-05
Ogt	0.00155171	-0.252896	0.307	0.351	1
Atf3	9.23e-14	0.251522	0.502	0.339	1.57e-09
Anxa2	8.34e-08	0.253287	0.437	0.344	0.00141569
Gm9844	5.4e-08	0.25387	0.285	0.194	0.000917735
Serpina3n	1.44e-07	0.254794	0.362	0.269	0.0024425
Fosl2	9.31e-06	0.256117	0.183	0.121	0.158064
H2afv	1.73e-06	0.256866	0.327	0.251	0.0293985
Col14a1	4.7e-11	0.257479	0.15	0.064	7.97e-07
Pam	6.19e-06	0.257594	0.533	0.461	0.10518
Plk2	0.000447006	0.258163	0.132	0.088	1
Rcn1	7.25e-09	0.258235	0.426	0.317	0.00012315
Dpysl2	5.24e-10	0.259799	0.699	0.604	8.9e-06
AW112010	6.7e-07	0.261978	0.199	0.126	0.0113699
Spry2	2.65e-06	0.263213	0.117	0.062	0.0450868
Plac8	5.5e-13	0.263892	0.101	0.026	9.34e-09
Sik1	1.45e-07	0.263927	0.183	0.108	0.00246482
Klf13	1.41e-06	0.264106	0.284	0.208	0.0239251
Odc1	1.66e-05	0.26453	0.17	0.111	0.282001
Sdcbp	1.23e-07	0.265241	0.294	0.205	0.00208161
Cdc42ep3	3.74e-08	0.26928	0.156	0.085	0.000635193
Minos1	2.41e-10	0.26929	0.529	0.424	4.09e-06
Filip1	0.000222813	0.272044	0.109	0.068	1
Clec3b	5.49e-12	0.272954	0.651	0.532	9.33e-08
Ncald	2.45e-07	0.273229	0.25	0.172	0.00416225
Loxl1	5.55e-11	0.27648	0.573	0.45	9.43e-07
Svil	1.09e-06	0.27929	0.227	0.155	0.0184754
Bcas3	8.48e-08	0.279309	0.276	0.187	0.00144057
Lgmn	2.85e-08	0.281688	0.367	0.272	0.000484727
Sox4	5.12e-08	0.286889	0.221	0.138	0.000869596
Galnt15	4.64e-08	0.28709	0.104	0.045	0.000788134
Timp1	2.76e-07	0.28833	0.141	0.077	0.00468868
Hmgb2	3.86e-07	0.29064	0.167	0.099	0.00655128
Flt3l	3.35e-09	0.292562	0.249	0.153	5.7e-05
Ccnd2	9.44e-07	0.295165	0.187	0.119	0.0160312
Sparcl1	3.87e-26	0.2956	0.891	0.814	6.57e-22
Id2	1.26e-07	0.298083	0.133	0.069	0.00214455
Pim3	2.13e-08	0.298142	0.163	0.088	0.000361063
Gadd45a	2.91e-06	0.301316	0.147	0.088	0.0493958
Tslp	5.6e-11	0.303493	0.15	0.066	9.51e-07
Cst3	1.57e-50	0.305113	0.997	0.984	2.67e-46
Ppic	1.37e-10	0.306739	0.343	0.232	2.32e-06
Map1lc3a	2.43e-13	0.307229	0.522	0.383	4.12e-09
Ifitm3	3.36e-34	0.310231	0.951	0.875	5.71e-30
Ypel3	3.57e-12	0.31282	0.498	0.372	6.06e-08
Dcn	1.83e-15	0.319511	0.54	0.383	3.11e-11
Tmsb10	2.97e-40	0.320134	0.971	0.933	5.04e-36
Fbln1	8.09e-11	0.320259	0.448	0.331	1.37e-06
Sat1	1.23e-09	0.321849	0.379	0.273	2.08e-05
Fbn1	3.3e-09	0.323515	0.323	0.221	5.61e-05
Col6a2	6.17e-12	0.325352	0.468	0.353	1.05e-07
Cygb	6.65e-10	0.327498	0.304	0.2	1.13e-05
Capg	5.95e-09	0.328808	0.142	0.071	0.000100962
Mcl1	3.78e-09	0.33194	0.267	0.173	6.43e-05
Pmepa1	8.53e-15	0.332081	0.427	0.28	1.45e-10
Timp3	1.01e-22	0.332532	0.869	0.731	1.72e-18
Bicc1	3.66e-09	0.332929	0.252	0.162	6.21e-05
Mfap2	1.83e-11	0.333365	0.245	0.139	3.12e-07
Coq10b	8.32e-10	0.33403	0.295	0.193	1.41e-05
Gm10076	2.54e-16	0.334522	0.535	0.398	4.32e-12
Adh1	4.35e-12	0.337206	0.422	0.299	7.39e-08
Tnfsf13b	9.47e-11	0.337643	0.374	0.266	1.61e-06
Adamts2	6.33e-12	0.339433	0.293	0.177	1.08e-07
Spats2l	2.25e-13	0.341454	0.12	0.038	3.82e-09
Neo1	1.32e-10	0.342782	0.189	0.098	2.23e-06
Mgp	1.75e-62	0.342919	1	0.992	2.97e-58
Emd	3.57e-10	0.345022	0.309	0.207	6.06e-06
Col4a5	6.92e-12	0.3453	0.136	0.053	1.18e-07
Mdk	7.92e-13	0.353215	0.178	0.079	1.35e-08
Eprs	3.75e-08	0.353782	0.269	0.185	0.000637647
Klf4	6.53e-09	0.35688	0.264	0.172	0.000110955
Cav1	2.62e-13	0.363903	0.21	0.101	4.45e-09
Tiparp	3.2e-12	0.371193	0.172	0.077	5.44e-08
Rasl11a	4.41e-05	0.377379	0.18	0.124	0.748919
Nbl1	3.65e-26	0.378323	0.803	0.693	6.2e-22
Csrnp1	1.89e-11	0.386138	0.167	0.079	3.22e-07
Htra3	2.41e-13	0.392147	0.245	0.13	4.09e-09
Col4a1	2e-14	0.392323	0.377	0.245	3.4e-10
Spon2	4.45e-20	0.394956	0.518	0.338	7.56e-16
Kcne4	5.63e-12	0.401816	0.202	0.102	9.56e-08
Ppp1r15a	5.52e-12	0.40981	0.253	0.148	9.37e-08
Rhob	4.55e-20	0.410867	0.579	0.412	7.73e-16
Tgfb3	1.42e-14	0.410907	0.211	0.099	2.41e-10
Maff	5.97e-13	0.412333	0.243	0.133	1.01e-08
Pim1	2.65e-12	0.416063	0.351	0.23	4.5e-08
Hes1	3.59e-14	0.425972	0.365	0.233	6.1e-10
Gm17056	2.19e-12	0.431383	0.222	0.117	3.71e-08
Lpl	1.35e-16	0.434255	0.214	0.09	2.3e-12
Col6a1	1.36e-23	0.442634	0.585	0.418	2.32e-19
Scgb3a1	7.06e-22	0.452724	0.123	0.017	1.2e-17
Hspb1	7.81e-20	0.453765	0.761	0.637	1.33e-15
Fosb	6.35e-28	0.454284	0.584	0.349	1.08e-23
H3f3b	3.94e-45	0.455504	0.913	0.769	6.69e-41
Gem	8.37e-16	0.477795	0.235	0.113	1.42e-11
Igfbp6	4.53e-29	0.481299	0.705	0.545	7.69e-25
Igfbp7	1.42e-74	0.486967	0.962	0.875	2.41e-70
Scgb3a2	2.9e-27	0.488433	0.144	0.017	4.92e-23
Smad7	6.73e-19	0.494788	0.265	0.129	1.14e-14
Col5a2	1.84e-20	0.495508	0.263	0.115	3.12e-16
Dpt	4.47e-31	0.502179	0.629	0.417	7.59e-27
Hspa1a	3.44e-14	0.503923	0.317	0.188	5.84e-10
Jund	1.72e-52	0.506569	0.845	0.61	2.93e-48
Adamts1	6.54e-23	0.506783	0.491	0.319	1.11e-18
Cited2	3.39e-15	0.515747	0.413	0.282	5.76e-11
Nr4a2	2.28e-18	0.535886	0.234	0.102	3.88e-14
Cxcl1	2.51e-12	0.536336	0.148	0.061	4.26e-08
Lgals3	1.3e-24	0.537319	0.213	0.065	2.22e-20
Adrb2	1.56e-16	0.540895	0.189	0.073	2.65e-12
Ccdc80	1.53e-27	0.549898	0.265	0.09	2.6e-23
H1f0	8.97e-23	0.552988	0.278	0.12	1.52e-18
Nfkbiz	4.09e-24	0.557632	0.414	0.236	6.95e-20
Zfp36	9.27e-51	0.562008	0.719	0.425	1.57e-46
Ier5	5.37e-24	0.569605	0.371	0.197	9.13e-20
Gas7	6.22e-24	0.572169	0.333	0.164	1.06e-19
Sparc	1e-58	0.573015	0.93	0.806	1.71e-54
Klf2	2.11e-36	0.586132	0.638	0.407	3.58e-32
Sdc4	1.18e-27	0.588488	0.583	0.397	2e-23
Gadd45b	9.22e-27	0.611317	0.493	0.311	1.57e-22
Ubc	1.02e-71	0.616132	0.932	0.773	1.74e-67
Adm	3.16e-12	0.620981	0.372	0.258	5.37e-08
Errfi1	6.04e-39	0.629967	0.614	0.4	1.03e-34
Jun	1.93e-81	0.631603	0.869	0.537	3.28e-77
Txndc11	1.46e-20	0.637244	0.227	0.091	2.47e-16
Gm12840	2.69e-23	0.64892	0.296	0.13	4.57e-19
Phlda1	9.07e-35	0.657967	0.591	0.385	1.54e-30
Cd59a	7.21e-38	0.670757	0.298	0.087	1.23e-33
Egr1	1.02e-71	0.671582	0.798	0.454	1.73e-67
Hoxa5	4.21e-33	0.675109	0.407	0.19	7.16e-29
Mmp2	1.56e-37	0.675787	0.5	0.265	2.65e-33
Lrat	4.48e-37	0.690502	0.501	0.266	7.6e-33
Fos	1.82e-111	0.715656	0.949	0.61	3.1e-107
Mmp3	3.49e-19	0.726028	0.275	0.127	5.93e-15
Cebpb	3.57e-97	0.734145	0.935	0.784	6.07e-93
Sgk1	2.12e-27	0.735808	0.236	0.076	3.6e-23
Id3	2.33e-80	0.739973	0.874	0.662	3.96e-76
Col1a2	2.9e-80	0.749161	0.838	0.611	4.93e-76
Cxcl14	2.01e-70	0.774772	0.811	0.538	3.42e-66
Thbs1	6.27e-54	0.778201	0.697	0.447	1.07e-49
Col1a1	4.14e-75	0.798951	0.778	0.522	7.03e-71
Serpine1	1.51e-26	0.81673	0.288	0.118	2.56e-22
Gm13889	4.22e-50	0.827299	0.496	0.215	7.16e-46
Eln	6.89e-78	0.860705	0.776	0.483	1.17e-73
Nr4a1	1.15e-93	0.872445	0.768	0.429	1.96e-89
Mfap5	1.12e-95	0.885154	0.765	0.408	1.9e-91
Rgs2	4.63e-38	0.885174	0.457	0.233	7.87e-34
Cyr61	4.79e-137	0.89019	0.949	0.75	8.13e-133
Gadd45g	3.52e-27	0.892741	0.357	0.179	5.98e-23
Dusp1	1.11e-137	0.900942	0.938	0.654	1.89e-133
Ifi27l2a	6.37e-66	0.932644	0.616	0.293	1.08e-61
Junb	2.11e-145	0.996654	0.923	0.576	3.59e-141
Col3a1	9.37e-134	1.06753	0.874	0.551	1.59e-129
Ier2	3.04e-122	1.0696	0.802	0.4	5.16e-118
Btg2	4.83e-186	1.13904	0.941	0.559	8.21e-182
Scgb1a1	0	1.45253	0.992	0.76	0
