## Supplementary Table 2 for "Fibroblast orchestration of inflammaging via NF-kB activation"

### Sheet: Sheet1
	p_val	avg_log2FC	pct.1	pct.2	p_val_adj	cluster	gene		Top 25 genes per cluster filtered by padj, with log2FC cutoff of >0.5
Ccl5	1.65743e-42	1.26209	0.97	0.788	5.35101e-38	T exhaustion	Ccl5
Gzmk	2.59644e-42	1.29613	0.762	0.325	8.38261e-38	T exhaustion	Gzmk
Nkg7	6.78033e-36	0.784735	0.985	0.883	2.18903e-31	T exhaustion	Nkg7
Ctla2a	7.12139e-34	1.08802	0.876	0.596	2.29914e-29	T exhaustion	Ctla2a
Tigit	9.54413e-27	1.3539	0.574	0.268	3.08132e-22	T exhaustion	Tigit
Sh2d1a	8.46303e-26	1.35176	0.606	0.339	2.73229e-21	T exhaustion	Sh2d1a
Pdcd1	1.50475e-24	1.28689	0.465	0.177	4.8581e-20	T exhaustion	Pdcd1
Pfdn5	2.83145e-21	0.706876	0.884	0.723	9.14133e-17	T exhaustion	Pfdn5
S100a11	2.18793e-20	0.794296	0.837	0.664	7.06372e-16	T exhaustion	S100a11
S100a10	5.09907e-19	0.624645	0.918	0.729	1.64624e-14	T exhaustion	S100a10
Tox	1.37187e-18	0.999158	0.488	0.242	4.42907e-14	T exhaustion	Tox
AW112010	4.15453e-18	0.621583	0.958	0.846	1.34129e-13	T exhaustion	AW112010
Il10ra	4.34224e-18	1.10212	0.423	0.19	1.40189e-13	T exhaustion	Il10ra
Lmo1	2.61998e-16	4.99696	0.111	0.006	8.4586e-12	T exhaustion	Lmo1
Nr4a2	1.97553e-15	1.15167	0.48	0.273	6.37799e-11	T exhaustion	Nr4a2
Hcst	3.05257e-15	0.54239	0.886	0.746	9.85522e-11	T exhaustion	Hcst
Igkc	3.10409e-14	1.79001	0.339	0.159	1.00216e-09	T exhaustion	Igkc
Rgs16	3.32386e-14	1.67326	0.292	0.115	1.07311e-09	T exhaustion	Rgs16
Casp1	5.57248e-14	1.55791	0.255	0.089	1.79907e-09	T exhaustion	Casp1
Dusp1	7.71664e-14	1.04019	0.592	0.398	2.49132e-09	T exhaustion	Dusp1
H3f3b	2.05089e-13	0.756363	0.913	0.863	6.62131e-09	T exhaustion	H3f3b
Bhlhe40	6.01388e-13	0.950614	0.49	0.297	1.94158e-08	T exhaustion	Bhlhe40
Eomes	1.45435e-12	0.783062	0.493	0.294	4.69538e-08	T exhaustion	Eomes
Sub1	2.38837e-11	0.680811	0.725	0.608	7.71084e-07	T exhaustion	Sub1
Sh2d2a	3.92332e-11	0.799063	0.629	0.447	1.26664e-06	T exhaustion	Sh2d2a
Fth1	7.97813e-30	0.897257	0.955	0.929	2.57574e-25	T resident memory	Fth1
Tmsb4x1	2.04446e-28	0.593511	1	0.984	6.60053e-24	T resident memory	Tmsb4x
S100a61	5.07446e-28	1.15368	0.93	0.648	1.63829e-23	T resident memory	S100a6
Lgals11	1.25526e-26	1.00641	0.945	0.666	4.0526e-22	T resident memory	Lgals1
Sh3bgrl3	1.53749e-26	0.983361	0.94	0.844	4.96378e-22	T resident memory	Sh3bgrl3
H2-D1	2.03418e-25	0.510549	0.995	0.993	6.56735e-21	T resident memory	H2-D1
S100a4	3.25106e-25	1.57968	0.685	0.35	1.0496e-20	T resident memory	S100a4
Crip11	7.78203e-23	0.843851	0.97	0.846	2.51243e-18	T resident memory	Crip1
Vim	8.4121e-20	1.04699	0.875	0.73	2.71585e-15	T resident memory	Vim
Cd52	6.82643e-19	0.72465	0.985	0.936	2.20391e-14	T resident memory	Cd52
Ccl51	1.18229e-14	0.601939	0.97	0.829	3.81703e-10	T resident memory	Ccl5
AW1120101	3.55632e-14	0.610115	0.94	0.875	1.14816e-09	T resident memory	AW112010
Thy1	3.25193e-13	0.673695	0.875	0.876	1.04989e-08	T resident memory	Thy1
Cd3g1	3.39669e-13	0.608186	0.93	0.883	1.09662e-08	T resident memory	Cd3g
Id2	7.98571e-13	1.19643	0.61	0.457	2.57819e-08	T resident memory	Id2
Hcst1	1.34291e-12	0.771935	0.84	0.788	4.33557e-08	T resident memory	Hcst
Fxyd5	3.35534e-12	0.670418	0.85	0.816	1.08327e-07	T resident memory	Fxyd5
Ctsw	3.43386e-12	0.852179	0.795	0.746	1.10862e-07	T resident memory	Ctsw
Itm2b	2.14015e-11	0.587149	0.92	0.903	6.90946e-07	T resident memory	Itm2b
S100a101	2.4323e-11	0.648267	0.88	0.78	7.85268e-07	T resident memory	S100a10
Ly6e	4.64826e-11	0.60171	0.88	0.846	1.50069e-06	T resident memory	Ly6e
S100a111	8.66958e-11	0.63828	0.84	0.702	2.79897e-06	T resident memory	S100a11
Cxcr6	5.13027e-10	1.16791	0.46	0.287	1.65631e-05	T resident memory	Cxcr6
Klrc1	6.60048e-10	1.35127	0.395	0.214	2.13097e-05	T resident memory	Klrc1
Itga1	7.64685e-09	2.33285	0.16	0.049	0.000246879	T resident memory	Itga1
Sell	9.04e-95	2.51903	0.731	0.09	2.91856e-90	T central memory	Sell
Rps19	3.69385e-87	1.18005	1	0.921	1.19256e-82	T central memory	Rps19
Rps20	2.332e-86	1.12889	1	0.928	7.52886e-82	T central memory	Rps20
Rpl13	2.92073e-85	0.894824	1	0.972	9.42958e-81	T central memory	Rpl13
Rps28	1.15545e-84	1.04212	1	0.916	3.73036e-80	T central memory	Rps28
Rplp0	6.13232e-81	0.934468	1	0.959	1.97982e-76	T central memory	Rplp0
Rps24	5.45168e-78	0.863269	1	0.966	1.76008e-73	T central memory	Rps24
Rpl23	6.46979e-78	0.871282	1	0.96	2.08877e-73	T central memory	Rpl23
Rps7	2.91095e-74	0.879674	1	0.946	9.398e-70	T central memory	Rps7
Rpl35	5.54138e-74	1.00082	1	0.888	1.78903e-69	T central memory	Rpl35
Ccr7	5.5621e-74	2.7577	0.618	0.09	1.79573e-69	T central memory	Ccr7
Rps5	3.73714e-69	0.828403	1	0.944	1.20653e-64	T central memory	Rps5
Rps4x	8.51408e-69	0.831728	1	0.953	2.74877e-64	T central memory	Rps4x
Rps26	1.56123e-68	0.927344	1	0.915	5.04043e-64	T central memory	Rps26
Rps18	3.89258e-68	0.967909	1	0.905	1.25672e-63	T central memory	Rps18
Rpl39	6.21858e-68	0.83679	1	0.944	2.00767e-63	T central memory	Rpl39
Rps8	1.21927e-67	0.835063	1	0.961	3.93641e-63	T central memory	Rps8
Rpl10a	1.64786e-67	0.931528	1	0.897	5.32011e-63	T central memory	Rpl10a
Rpl36a	9.91237e-67	1.09632	1	0.838	3.20021e-62	T central memory	Rpl36a
Satb1	1.17069e-66	1.85675	0.64	0.112	3.77957e-62	T central memory	Satb1
Rps16	2.81334e-66	0.792521	1	0.94	9.08285e-62	T central memory	Rps16
Rpl32	2.96032e-66	0.821118	1	0.925	9.55739e-62	T central memory	Rpl32
Rplp1	3.65876e-65	0.831245	1	0.951	1.18123e-60	T central memory	Rplp1
Rps2	2.27781e-64	0.847423	1	0.949	7.3539e-60	T central memory	Rps2
Rpl12	7.70653e-64	0.936666	1	0.887	2.48805e-59	T central memory	Rpl12
Pclaf	1.93e-178	8.27182	0.877	0.01	6.23e-174	Proliferating	Pclaf
Ccna2	7.21e-164	8.53489	0.723	0.002	2.33e-159	Proliferating	Ccna2
Kif15	6.49e-160	6.9043	0.738	0.004	2.1e-155	Proliferating	Kif15
Knl1	1.56e-159	6.85155	0.708	0.002	5.03e-155	Proliferating	Knl1
Tpx2	2.79e-152	6.0452	0.8	0.012	9.01e-148	Proliferating	Tpx2
Kif11	1.69e-147	6.17957	0.738	0.008	5.47e-143	Proliferating	Kif11
Cdca8	8.48e-147	5.62494	0.8	0.014	2.74e-142	Proliferating	Cdca8
Asf1b	3.08e-146	5.59789	0.8	0.014	9.94e-142	Proliferating	Asf1b
Rrm2	8.29e-145	6.88393	0.723	0.008	2.68e-140	Proliferating	Rrm2
Spc24	1.22e-142	6.56741	0.692	0.006	3.94e-138	Proliferating	Spc24
Birc5	3.07e-141	6.4694	0.738	0.011	9.91e-137	Proliferating	Birc5
Hmmr	3.27e-141	7.93624	0.631	0.002	1.05e-136	Proliferating	Hmmr
Cenpf	8.72e-138	6.83466	0.646	0.004	2.82e-133	Proliferating	Cenpf
Mki67	1.32e-134	5.90987	0.908	0.034	4.25e-130	Proliferating	Mki67
Nusap1	1.71e-130	6.9579	0.662	0.008	5.54e-126	Proliferating	Nusap1
Cks1b	8.33e-130	5.13071	0.846	0.027	2.69e-125	Proliferating	Cks1b
Cenpe	1.07e-128	7.30638	0.631	0.006	3.44e-124	Proliferating	Cenpe
Top2a	2e-127	5.56858	0.892	0.037	6.45e-123	Proliferating	Top2a
Ccnb2	8.59e-126	5.94234	0.646	0.008	2.77e-121	Proliferating	Ccnb2
Stmn1	4.15e-124	5.73836	0.954	0.052	1.34e-119	Proliferating	Stmn1
Tacc3	2.33e-123	4.84931	0.723	0.016	7.53e-119	Proliferating	Tacc3
Kif22	6.05e-123	6.42064	0.585	0.004	1.95e-118	Proliferating	Kif22
Ccnb1	8.22e-123	6.49015	0.569	0.003	2.66e-118	Proliferating	Ccnb1
Aurkb	7.42e-119	5.72059	0.538	0.002	2.4e-114	Proliferating	Aurkb
Cdk1	8.44e-116	5.77717	0.615	0.009	2.73e-111	Proliferating	Cdk1
Malat1	1.31687e-57	1.7654	1	0.998	4.2515e-53	Dying	Malat1
mt-Co1	7.38366e-42	1.23067	1	0.999	2.38381e-37	Dying	mt-Co1
Ptprc	1.4515e-41	1.80588	0.958	0.955	4.68616e-37	Dying	Ptprc
Mbnl1	1.07973e-34	1.74895	0.89	0.845	3.4859e-30	Dying	Mbnl1
Lnpep	2.01218e-25	2.54059	0.703	0.448	6.49631e-21	Dying	Lnpep
Srrm2	7.53137e-25	1.79452	0.805	0.704	2.4315e-20	Dying	Srrm2
mt-Co3	1.79738e-24	1.22211	0.941	0.984	5.80284e-20	Dying	mt-Co3
Cd8a1	3.263e-24	1.04413	1	1	1.05346e-19	Dying	Cd8a
Lcp1	7.96693e-24	1.47664	0.915	0.923	2.57212e-19	Dying	Lcp1
Ets1	1.18206e-21	1.81153	0.797	0.712	3.81627e-17	Dying	Ets1
mt-Atp8	1.6679e-21	1.22777	0.881	0.94	5.38481e-17	Dying	mt-Atp8
Ahnak1	8.5361e-21	2.16435	0.797	0.698	2.75588e-16	Dying	Ahnak
Iqgap1	1.94202e-20	1.8067	0.771	0.656	6.2698e-16	Dying	Iqgap1
Myh9	2.86672e-20	1.35007	0.847	0.817	9.25521e-16	Dying	Myh9
mt-Atp6	4.71688e-20	1.24335	0.898	0.925	1.52285e-15	Dying	mt-Atp6
mt-Cytb	4.75704e-19	1.21129	0.915	0.935	1.53581e-14	Dying	mt-Cytb
Malt1	6.23017e-19	2.7213	0.627	0.401	2.01141e-14	Dying	Malt1
Kmt2a	2.29594e-17	2.40686	0.602	0.377	7.41244e-13	Dying	Kmt2a
Laptm5	1.80157e-16	0.935462	0.873	0.942	5.81636e-12	Dying	Laptm5
Ms4a4b1	2.32432e-16	1.11384	0.898	0.914	7.50408e-12	Dying	Ms4a4b
Actr2	1.05633e-15	1.99468	0.653	0.493	3.41036e-11	Dying	Actr2
Hipk1	2.33428e-15	2.50906	0.5	0.25	7.53621e-11	Dying	Hipk1
Jak1	2.92032e-15	1.46168	0.746	0.745	9.42825e-11	Dying	Jak1
mt-Co2	1.06445e-14	1.00801	0.932	0.96	3.43659e-10	Dying	mt-Co2
Itga41	1.67048e-14	2.04744	0.669	0.532	5.39315e-10	Dying	Itga4
Tmem176a1	8.98138e-89	5.2226	0.829	0.033	2.89964e-84	CD8+ gamma-delta	Tmem176a
Tmem176b	4.51447e-84	5.04638	0.914	0.048	1.4575e-79	CD8+ gamma-delta	Tmem176b
Serpinb1a1	1.40163e-73	5.37756	0.6	0.018	4.52516e-69	CD8+ gamma-delta	Serpinb1a
Il17re	3.41144e-72	6.35958	0.429	0.006	1.10138e-67	CD8+ gamma-delta	Il17re
Ltb4r1	5.71793e-68	4.80392	0.457	0.008	1.84603e-63	CD8+ gamma-delta	Ltb4r1
Trdv4	5.70564e-67	5.89094	0.543	0.016	1.84207e-62	CD8+ gamma-delta	Trdv4
Zbtb16	3.49013e-65	7.23887	0.343	0.003	1.12679e-60	CD8+ gamma-delta	Zbtb16
Rbpms2	2.65146e-63	7.27329	0.314	0.002	8.56025e-59	CD8+ gamma-delta	Rbpms2
Blk	1.14083e-58	6.94916	0.314	0.003	3.68316e-54	CD8+ gamma-delta	Blk
Cd163l1	2.37405e-49	5.95473	0.486	0.021	7.66462e-45	CD8+ gamma-delta	Cd163l1
Ramp11	4.6997e-49	3.66576	0.829	0.076	1.5173e-44	CD8+ gamma-delta	Ramp1
Kcnk1	1.81556e-48	6.78326	0.286	0.004	5.86153e-44	CD8+ gamma-delta	Kcnk1
Ckb	3.93579e-48	4.20685	0.657	0.045	1.27067e-43	CD8+ gamma-delta	Ckb
Il23r	2.97753e-42	6.0748	0.286	0.006	9.61294e-38	CD8+ gamma-delta	Il23r
Smox1	6.32421e-40	3.88873	0.486	0.027	2.04177e-35	CD8+ gamma-delta	Smox
Pard3	1.08102e-39	6.14043	0.229	0.003	3.49008e-35	CD8+ gamma-delta	Pard3
Tcrg-V6	5.40242e-38	3.97735	0.457	0.025	1.74417e-33	CD8+ gamma-delta	Tcrg-V6
Rorc1	3.18085e-37	4.71806	0.286	0.008	1.02694e-32	CD8+ gamma-delta	Rorc
Mmp25	3.08497e-36	5.60089	0.229	0.004	9.95981e-32	CD8+ gamma-delta	Mmp25
Tcrg-C1	4.15841e-35	3.38961	0.457	0.028	1.34254e-30	CD8+ gamma-delta	Tcrg-C1
Pxdc1	8.79958e-35	4.65544	0.314	0.011	2.84094e-30	CD8+ gamma-delta	Pxdc1
Irak3	1.50821e-33	5.99822	0.2	0.003	4.86926e-29	CD8+ gamma-delta	Irak3
Trdc	5.68045e-33	3.89502	0.314	0.012	1.83393e-28	CD8+ gamma-delta	Trdc
Ppp1r14c	4.52816e-31	6.62904	0.171	0.002	1.46192e-26	CD8+ gamma-delta	Ppp1r14c
Sox13	6.4339e-31	5.71261	0.229	0.006	2.07719e-26	CD8+ gamma-delta	Sox13
